# Ribosomes in RNA granules are stalled on mRNA sequences that are consensus sites for FMRP association

**DOI:** 10.1101/2021.02.22.432349

**Authors:** Mina N. Anadolu, Jingyu Sun, Senthilkumar Kailasam, Konstanze Simbriger, Teodora Markova, Seyed Mehdi Jafarnejad, Francois Lefebvre, Joaquin Ortega, Christos G. Gkogkas, Wayne S. Sossin

## Abstract

Local translation in neurons is mediated in part by the reactivation of stalled polysomes. Stalled polysomes may be enriched within the pellet of sucrose gradients used to separate polysomes from monosomes. We find that this fraction, isolated from P5 rat brains of both sexes, is enriched in proteins implicated in stalled polysome function, such as the fragile X mental retardation protein (FMRP) and Up-frameshift mutation 1 homolog (UPF1). Cryo-EM analysis of ribosomes in this fraction indicates they are stalled, mainly in the hybrid state. Ribosome profiling of this fraction showed an abundance of footprint reads derived from mRNAs of cytoskeletal proteins implicated in neuronal development and an enrichment of footprint reads on RNA binding proteins. Compared to those usually found in ribosome profiling studies, the footprint reads were more extended on their 3’end and were found in reproducible peaks in the mRNAs. These peaks were enriched in motifs previously associated with mRNAs cross-linked to FMRP in vivo, independently linking the ribosomes in the sedimented pellet to the ribosomes associated with FMRP in the cell. The data supports a model in which specific sequences in mRNAs act to stall translation elongation in neurons.
