## Supplementary material for "Ribosomes in RNA granules are stalled on mRNA sequences that are consensus sites for FMRP association": data sets 1-5: Supp Table 5 RBP matches in large peaks.xlsx

### Sheet: table_FIMO_summarized_peaks_hit
Supplemental Table 5. The results of FIMO screening for RBP consensus sites (from ref 38) with additional FMRP sites from Ref 20 and 21). The RBP is given in colum A, the motif in column B and the number of peaks (from the large reads >32nt) with a match from the FIMO search (p<0.05) in column C. The total number of occurences of the motif (there may be muliple matchs in each peak) is given in D,…
RBP	motif	no.of.peaks	occurrence	HitsDetail(Freq=1|2|n|....)
A1CF	UAAUU	83	92	75| 7| 1
A2BP1	WGCAUG	225	269	187| 32| 6
ANKHD1	AGACGU	145	157	133| 12
ARET	UKUKUGU	110	158	75|25| 8| 1| 1
ASD-1	GCAUG	117	126	108| 9
BRUNO	UKUKUK	120	151	95|20| 4| 1
BS2	GGANGY	291	384	210| 70| 10| 1
CNOT4	GACAGA	285	373	210| 66| 5| 4
CPEB2	CNUUUUU	44	47	41| 3
CPEB4	UUUUUU	24	34	15| 8| 1
CPO	WGCACA	240	295	190| 46| 3| 1
DAZAP1	UAGGUAY	113	122	106| 5| 2
EF2a	GCUAG	140	152	128| 12
ELAV	UUUNUUU	32	38	26| 6
ENOX1	AGACAG	267	334	206| 56| 4| 1
ESRP2	UGGGGA	216	259	177| 36| 2| 1
ETR1	UUUKUGU	67	73	61| 6
EXC7	UUAAGUU	43	46	40| 3
FMR1-1	WGGA	415	615	252|133| 23| 7
FMR1-2	BVTGGA	408	585	269|109| 25| 2| 3
FMR1-3	ANGGACA	334	416	255| 76| 3
FMR1-4	GACAAG	299	379	228| 63| 7| 1
FMR1-5	DBTAC	122	135	109| 13
FMRI	GVAGAW	349	489	238| 89| 16| 5| 1
FNR	UUKNGUU	87	101	75|10| 2
Fox1	WGCAUG	225	269	187| 32| 6
FUS	CGCGC	31	40	22| 9
FXR1	ARGACYA	268	328	218| 40| 10
FXR2	GACYYY	296	372	229| 59| 7| 1
G3BP2	AGGAUDD	286	376	212| 61| 11| 1| 1
hnFNPA2	UAGGGW	153	175	133| 18| 2
HnRNPA1	UAGGGW	153	175	133| 18| 2
hnRNPA2B1	UAGGGW	153	175	133| 18| 2
hnRNPAB	WAGWUAG	117	126	108| 9
hnRNPC	UUUUUU	24	34	15| 8| 1
hnRNPCL1	UUUUUU	24	34	15| 8| 1
hnRNPH2	GGGAGG	128	151	106| 21| 1
hnRNPK	CCAAHCC	95	125	71|18| 6
hnRNPL	ACAYAYY	145	160	131| 13| 1
hnRNPL	HCANACA	140	177	110| 24| 5| 1
hnRNPR	HCAAAWU	112	122	102| 10
HOW	ACUAAC	66	71	62| 3| 1
HR89DE	KUAGGG	129	151	109| 18| 2
HuR	UUUSUUU	32	38	26| 6
HuR	UUUUUUU	3	3	3
IGF2B3	MMAHWCA	130	154	109| 18| 3
IGF2BP2	MAHHCA	182	219	152| 24| 5| 1
KHDRBS1	AUAAAA	86	101	74| 9| 3
LARK	CGCGCG	50	65	37|11| 2
LIN28A	GGAGWA	322	419	243| 64| 13| 1| 1
m6A	RGACH	366	472	272| 83| 10| 1
MATR3	AUCUUD	166	185	151| 11| 4
MBNL1	GCUUGC	94	101	87| 7
MSI	UAGUWRG	66	70	62| 4
PABC3	YAAAACM	137	158	119| 15| 3
PABC5	ARAAANU	205	259	160| 38| 5| 2
PABP	GAAAA	40	41	39| 1
PABPC1	ARAAAMH	185	243	139| 37| 6| 3
PABPC4	AAAAAAA	25	43	17| 3| 1| 3| 1
PABPN1	AYAAYA	166	220	126| 29| 9| 1| 1
PCPB1	CMRUUCC	109	126	93|15| 1
PCPB2	CCYYCCC	75	104	55|12| 7| 1
PCPB3	UUUYCCU	100	119	83|16| 1
PDPB1	CCWWWCC	78	86	70| 8
PPRC1	CSCGCS	78	104	63| 8| 5| 1| 1
PTBP1	MYUUUYU	90	107	75|13| 2
PUM	UGUAKAK	237	276	201| 33| 3
QK1	ACUAAR	154	173	135| 19
RALY	uUUUUU	24	34	15| 8| 1
RBFOX1	WGCAUG	225	269	187| 32| 6
RBM24	GWGUG	149	194	110| 34| 4| 1
RBM3	RRUACMA	182	207	160| 19| 3
RBM3B	MMGUGUM	138	151	125| 13
RBM4	GCGCGSG	93	133	66|20| 3| 2| 2
RBM41	WUACWUU	59	65	54| 4| 1
RBM42	ACUAHG	225	259	193| 30| 2
RBM45	GACGAC	145	172	121| 21| 3
RBM46	AAUSAW	118	130	106| 12
RBM5	GAAGGAG	303	465	190| 80| 19| 12| 2
RBM5	GAAGGWA	255	322	194| 55| 6
RBM6	AUCCA	179	204	159| 15| 5
RBM8A	CGCGC	31	40	22| 9
RBMS1	UAUAUMS	66	74	58| 8
RBMS3	AUAUA	10	11	9|1
SAMD4A	AYAAAAA	115	185	78|23| 5| 2| 5| 1| 1
SF1	ACUAAY	106	116	98| 6| 2
SFPQ	GUDRUKK	132	155	112| 17| 3
SNRNP7	WUCAAG	222	263	184| 35| 3
SNRPA	WGCACA	240	295	190| 46| 3| 1
SRSF1	AGGAY	371	500	264| 87| 18| 2
SRSF10	AGAGARR	211	304	139| 56| 12| 3| 1
SRSF2	GGAGW	242	303	191| 42| 8| 1
SRSF7	ACGACG	79	99	59|20
SRSF9	GRWGSM	273	360	201| 57| 15
SSRSF1	GGAGGA	259	353	184| 60| 12| 2| 1
Syncrip	MAWWW	77	82	73| 3| 1
TARDBP	GAAUGW	248	293	206| 39| 3
TIA1	UUUUUU	24	34	15| 8| 1
TUT1	CGAUAYU	88	92	84| 4
YBX1	AACAUC	150	172	130| 18| 2
ZCBP1	CGGAC	138	158	120| 16| 2
ZCRB1	GUUSMU	118	129	108| 9| 1
